# Three-dimensional genome re-wiring in loci with Human Accelerated Regions

**DOI:** 10.1101/2022.10.04.510859

**Authors:** Kathleen C. Keough, Sean Whalen, Fumitaka Inoue, Pawel F. Przytycki, Tyler Fair, Chengyu Deng, Marilyn Steyert, Hane Ryu, Kerstin Lindblad-Toh, Elinor Karlsson, Zoonomia Consortium, Tomasz Nowakowski, Nadav Ahituv, Alex Pollen, Katherine S. Pollard

## Abstract

Human Accelerated Regions (HARs) are conserved genomic loci that evolved at an accelerated rate in the human lineage and may underlie human-specific traits. We generated HARs and chimpanzee accelerated regions with the largest alignment of mammalian genomes to date. To facilitate exploration of accelerated evolution in other lineages, we implemented an open-source Nextflow pipeline that runs on any computing platform. Combining deep-learning with chromatin capture experiments in human and chimpanzee neural progenitor cells, we discovered a significant enrichment of HARs in topologically associating domains (TADs) containing human-specific genomic variants that change three-dimensional (3D) genome organization. Differential gene expression between humans and chimpanzees at these loci in multiple cell types suggests rewiring of regulatory interactions between HARs and neurodevelopmental genes. Thus, comparative genomics together with models of 3D genome folding revealed enhancer hijacking as an explanation for the rapid evolution of HARs.

**One-Sentence Summary:** Human-specific changes to 3D genome organization may have contributed to rapid evolution of mammalian-conserved loci in the human genome.
