## Supplemental Table 1 for "Three-dimensional genome re-wiring in loci with Human Accelerated Regions"

### Sheet: legend
Column name	Contents
chrom	chromosome (hg38)
start	start coordinate (hg38)
end	end coordinate (hg38)
name	zooHAR name including overlapping HARs from previous sets
simple_name	zooHAR name
translated_category	selection category
Genoa_score	Genoa enhancer prediction score, HAR only
Genoa_score_1400bp	Genoa enhancer prediction score, HAR expanded 750+/- midpoint

### Sheet: zooHARs
chrom	start	end	name	simple_name	translated_category	Genoa_score	Genoa_score_1400bp
chr2	235865386	235865436	ZOOHAR.1;2XHAR.3;HAR2	ZOOHAR.1	GBGC(hc)	0.448778	0.569174
chr13	72540830	72541395	ZOOHAR.2;2XHAR.125;2XHAR.5;HAR15	ZOOHAR.2	None	0.291195	0.291218
chr5	77595138	77595554	ZOOHAR.3;HAR88	ZOOHAR.3	GBGC & positive	0.291211	0.30325
chr6	141112898	141112955	ZOOHAR.4	ZOOHAR.4	None	0.350482	0.383756
chr2	55106823	55107087	ZOOHAR.5	ZOOHAR.5	positive	0.225397	0.216293
chr4	28059052	28059150	ZOOHAR.6	ZOOHAR.6	positive	0.263996	0.26912
chr14	37139043	37139438	ZOOHAR.7;2XHAR.44	ZOOHAR.7	positive	0.343734	0.400752
chr11	114229056	114229464	ZOOHAR.8;2XHAR.230;HAR40	ZOOHAR.8	GBGC(hc)	0.518287	0.526559
chr20	675776	675964	ZOOHAR.9;2XHAR.36	ZOOHAR.9	GBGC(hc)	0.379453	0.633038
chr21	18026444	18026516	ZOOHAR.10;2XHAR.6	ZOOHAR.10	positive	0.306728	0.353122
chr12	23323847	23323911	ZOOHAR.11	ZOOHAR.11	positive	0.263867	0.279124
chr1	36864061	36864180	ZOOHAR.12	ZOOHAR.12	positive	0.309528	0.354788
chr9	16708825	16709033	ZOOHAR.13;2XHAR.101	ZOOHAR.13	positive	0.393152	0.673796
chr11	118929295	118929442	ZOOHAR.14	ZOOHAR.14	positive	0.345017	0.482089
chr16	80046114	80046205	ZOOHAR.15;2XHAR.21	ZOOHAR.15	positive	0.583496	0.710686
chr5	44048380	44048462	ZOOHAR.16	ZOOHAR.16	positive	0.448778	0.526992
chr10	9200112	9200599	ZOOHAR.17;2XHAR.27;HAR142	ZOOHAR.17	positive	0.29233	0.330171
chr9	18717533	18717823	ZOOHAR.18	ZOOHAR.18	positive	0.265039	0.221477
chr7	1227712	1227836	ZOOHAR.19	ZOOHAR.19	positive	0.355554	0.531771
chr5	37981454	37981607	ZOOHAR.20	ZOOHAR.20	positive	0.263867	0.25519
chrX	138711283	138711346	ZOOHAR.21;2XHAR.1	ZOOHAR.21	positive	0.29307	0.332068
chr16	73095603	73095697	ZOOHAR.22;2XHAR.93;HAR4	ZOOHAR.22	positive	0.263867	0.352528
chr4	177351875	177352056	ZOOHAR.23;2XHAR.89	ZOOHAR.23	GBGC(hc)	0.303898	0.510885
chr3	171102069	171102123	ZOOHAR.24;2XHAR.47	ZOOHAR.24	positive	0.228399	0.216215
chr9	122957885	122957947	ZOOHAR.25	ZOOHAR.25	None	0.186877	0.209725
chr16	78958236	78958557	ZOOHAR.26;2XHAR.121	ZOOHAR.26	positive	0.56578	0.658473
chr14	31100104	31100271	ZOOHAR.27	ZOOHAR.27	positive	0.252741	0.294439
chr8	60782028	60782167	ZOOHAR.28	ZOOHAR.28	positive	0.228399	0.400574
chr7	134695357	134695510	ZOOHAR.29;2XHAR.24	ZOOHAR.29	positive	0.267165	0.508422
chr6	2111374	2111601	ZOOHAR.30;2XHAR.130	ZOOHAR.30	GBGC	0.218897	0.265657
chr3	81216880	81217184	ZOOHAR.31	ZOOHAR.31	positive	0.279146	0.447725
chr21	20993453	20993538	ZOOHAR.32;2XHAR.72	ZOOHAR.32	positive	0.263867	0.263881
chr2	143825545	143825633	ZOOHAR.33	ZOOHAR.33	None	0.351405	0.384203
chr10	78663908	78664007	ZOOHAR.34	ZOOHAR.34	positive	0.30743	0.551151
chr9	25934889	25935012	ZOOHAR.35;2XHAR.410	ZOOHAR.35	positive	0.263867	0.263881
chr3	182518771	182518827	ZOOHAR.36;2XHAR.77	ZOOHAR.36	positive	0.285578	0.590774
chr6	20034318	20034408	ZOOHAR.37	ZOOHAR.37	positive	0.494909	0.651397
chr11	127143662	127143739	ZOOHAR.38	ZOOHAR.38	GBGC(hc)	0.395239	0.377383
chr12	87219197	87219282	ZOOHAR.39	ZOOHAR.39	positive	0.297982	0.285377
chr3	174911930	174912009	ZOOHAR.40;2XHAR.112	ZOOHAR.40	positive	0.301864	0.290504
chr14	68115776	68115892	ZOOHAR.41	ZOOHAR.41	positive	0.204973	0.188382
chr2	66686769	66687072	ZOOHAR.42;2XHAR.49	ZOOHAR.42	positive	0.351405	0.351445
chr2	119129788	119129938	ZOOHAR.43	ZOOHAR.43	positive	0.376926	0.376968
chr2	144477106	144477564	ZOOHAR.44;2XHAR.240;HAR194	ZOOHAR.44	positive	0.321825	0.476051
chr6	50234233	50234462	ZOOHAR.45;2XHAR.81;HAR46	ZOOHAR.45	positive	0.263867	0.263881
chr10	59176560	59176622	ZOOHAR.46	ZOOHAR.46	positive	0.326922	0.577034
chr21	16843407	16843500	ZOOHAR.47;2XHAR.98	ZOOHAR.47	positive	0.263867	0.449446
chr20	728364	728421	ZOOHAR.48;2XHAR.9	ZOOHAR.48	GBGC(hc)	0.29307	0.495412
chr22	20131751	20131820	ZOOHAR.49	ZOOHAR.49	positive	0.269566	0.544682
chr19	56233732	56233867	ZOOHAR.50	ZOOHAR.50	positive	0.263817	0.241727
chr8	20819319	20819538	ZOOHAR.51	ZOOHAR.51	GBGC & positive	0.362214	0.515288
chr8	56565756	56565839	ZOOHAR.52	ZOOHAR.52	positive	0.263867	0.28619
chr5	107660077	107660127	ZOOHAR.53	ZOOHAR.53	positive	0.39477	0.496612
chr13	76489391	76489487	ZOOHAR.54;2XHAR.293	ZOOHAR.54	positive	0.351405	0.582137
chr17	33539267	33539319	ZOOHAR.55	ZOOHAR.55	positive	0.297738	0.328586
chr4	24303371	24303741	ZOOHAR.56;2XHAR.363	ZOOHAR.56	positive	0.263867	0.280188
chr18	64354116	64354212	ZOOHAR.57;2XHAR.432	ZOOHAR.57	positive	0.263867	0.273044
chr4	181660275	181660712	ZOOHAR.58;2XHAR.30;HAR85	ZOOHAR.58	positive	0.293098	0.447189
chr1	195935304	195935391	ZOOHAR.59	ZOOHAR.59	positive	0.29087	0.305714
chrX	136281875	136281967	ZOOHAR.60	ZOOHAR.60	positive	0.26168	0.253309
chr18	41886209	41886462	ZOOHAR.61	ZOOHAR.61	GBGC & positive	0.275989	0.565021
chr15	97712735	97712794	ZOOHAR.62;2XHAR.8	ZOOHAR.62	positive	0.266671	0.273665
chr9	16946842	16946892	ZOOHAR.63	ZOOHAR.63	positive	0.263867	0.266689
chr17	65538547	65538667	ZOOHAR.64;2XHAR.168	ZOOHAR.64	positive	0.263811	0.542572
chr11	12817772	12817899	ZOOHAR.65	ZOOHAR.65	positive	0.231372	0.232895
chr9	110366177	110366233	ZOOHAR.66	ZOOHAR.66	positive	0.263867	0.263881
chr17	73382661	73382719	ZOOHAR.67	ZOOHAR.67	GBGC	0.258401	0.237681
chr3	174314313	174314382	ZOOHAR.68;2XHAR.443	ZOOHAR.68	positive	0.263867	0.276318
chr7	107002280	107002411	ZOOHAR.69	ZOOHAR.69	GBGC	0.255357	0.251145
chr11	15361772	15362185	ZOOHAR.70	ZOOHAR.70	GBGC & positive	0.291403	0.445102
chr8	38380653	38380744	ZOOHAR.71;2XHAR.15	ZOOHAR.71	positive	0.283223	0.533031
chr1	38789476	38789645	ZOOHAR.72	ZOOHAR.72	positive	0.335932	0.463475
chr2	22236709	22236773	ZOOHAR.73	ZOOHAR.73	positive	0.263867	0.263881
chr21	33187693	33187779	ZOOHAR.74	ZOOHAR.74	positive	0.292641	0.391898
chr10	112586050	112586129	ZOOHAR.75	ZOOHAR.75	positive	0.404107	0.539159
chr17	47119431	47119715	ZOOHAR.76	ZOOHAR.76	positive	0.43472	0.502998
chr15	97602874	97602926	ZOOHAR.77;HAR195	ZOOHAR.77	positive	0.270788	0.273665
chr1	80990486	80990543	ZOOHAR.78	ZOOHAR.78	positive	0.233273	0.260757
chr9	1201910	1202047	ZOOHAR.79	ZOOHAR.79	GBGC(hc)	0.270788	0.272052
chr11	21249987	21250301	ZOOHAR.80	ZOOHAR.80	positive	0.27474	0.328791
chr10	101966894	101967007	ZOOHAR.81;2XHAR.511	ZOOHAR.81	positive	0.263867	0.226382
chr12	57133425	57133539	ZOOHAR.82	ZOOHAR.82	positive	0.406635	0.413025
chr1	193861230	193861293	ZOOHAR.83	ZOOHAR.83	positive	0.263867	0.249657
chr2	79960483	79960543	ZOOHAR.84	ZOOHAR.84	positive	0.263867	0.27626
chr10	189086	189192	ZOOHAR.85	ZOOHAR.85	GBGC & positive	0.228399	0.269692
chr15	36099366	36099657	ZOOHAR.86;2XHAR.31;HAR18	ZOOHAR.86	GBGC(hc)	0.358977	0.40656
chr5	30747845	30748084	ZOOHAR.87	ZOOHAR.87	GBGC & positive	0.285832	0.348793
chr11	11352028	11352087	ZOOHAR.88	ZOOHAR.88	positive	0.227164	0.195105
chr11	35623243	35623306	ZOOHAR.89;2XHAR.506	ZOOHAR.89	positive	0.218928	0.269496
chr14	21081667	21081744	ZOOHAR.90	ZOOHAR.90	positive	0.263867	0.263881
chr1	35747987	35748135	ZOOHAR.91	ZOOHAR.91	positive	0.324857	0.315876
chr10	132786351	132786439	ZOOHAR.92	ZOOHAR.92	positive	0.294427	0.449348
chr15	57751673	57751815	ZOOHAR.93	ZOOHAR.93	positive	0.332603	0.606945
chr4	63349324	63349424	ZOOHAR.94	ZOOHAR.94	positive	0.263867	0.284664
chr22	45197070	45197137	ZOOHAR.95	ZOOHAR.95	positive	0.263867	0.337544
chr4	156770998	156771070	ZOOHAR.96	ZOOHAR.96	positive	0.342475	0.626928
chr2	163310434	163310617	ZOOHAR.97;2XHAR.239	ZOOHAR.97	positive	0.263867	0.263364
chr3	76365380	76365546	ZOOHAR.98;2XHAR.127	ZOOHAR.98	positive	0.339746	0.377149
chr3	56003086	56003236	ZOOHAR.99	ZOOHAR.99	positive	0.46492	0.54824
chr9	2050812	2050930	ZOOHAR.100;2XHAR.144	ZOOHAR.100	positive	0.263867	0.269263
chr15	59945817	59946084	ZOOHAR.101	ZOOHAR.101	positive	0.33192	0.541041
chr5	3778165	3778229	ZOOHAR.102;2XHAR.138;HAR29	ZOOHAR.102	positive	0.350482	0.379261
chr2	79950349	79950473	ZOOHAR.103	ZOOHAR.103	positive	0.280247	0.40406
chr15	36673092	36673507	ZOOHAR.104	ZOOHAR.104	GBGC(hc)	0.354441	0.48545
chr6	114450527	114450583	ZOOHAR.105	ZOOHAR.105	positive	0.264654	0.55301
chr15	96648925	96649028	ZOOHAR.106;2XHAR.258	ZOOHAR.106	positive	0.263867	0.269242
chr4	148080699	148080783	ZOOHAR.107	ZOOHAR.107	positive	0.263867	0.210614
chr18	78375404	78375563	ZOOHAR.108	ZOOHAR.108	positive	0.263867	0.404624
chr5	113433307	113433395	ZOOHAR.109	ZOOHAR.109	positive	0.263867	0.297079
chr3	133077538	133077637	ZOOHAR.110	ZOOHAR.110	positive	0.266506	0.268574
chr18	35581701	35581856	ZOOHAR.111	ZOOHAR.111	positive	0.287679	0.49428
chr5	56676285	56676433	ZOOHAR.112	ZOOHAR.112	positive	0.225586	0.373541
chr13	100636708	100636759	ZOOHAR.113	ZOOHAR.113	GBGC & positive	0.297738	0.483254
chr13	88107522	88107588	ZOOHAR.114	ZOOHAR.114	positive	0.302004	0.381469
chr14	44225856	44225907	ZOOHAR.115	ZOOHAR.115	positive	0.239919	0.280828
chr17	10920926	10920979	ZOOHAR.116	ZOOHAR.116	positive	0.268074	0.291782
chr13	31732767	31732882	ZOOHAR.117	ZOOHAR.117	positive	0.308247	0.305732
chr14	33661122	33661911	ZOOHAR.118;2XHAR.223	ZOOHAR.118	GBGC & positive	0.373395	0.426222
chr15	95550501	95550610	ZOOHAR.119;HAR147	ZOOHAR.119	positive	0.253408	0.258221
chr14	32641925	32642197	ZOOHAR.120	ZOOHAR.120	positive	0.263867	0.278313
chr2	206471797	206471872	ZOOHAR.121	ZOOHAR.121	positive	0.263996	0.292858
chr12	16018041	16018163	ZOOHAR.122;2XHAR.447	ZOOHAR.122	positive	0.309309	0.528744
chr2	174108989	174109077	ZOOHAR.123	ZOOHAR.123	positive	0.263867	0.430584
chr17	2983316	2983805	ZOOHAR.124	ZOOHAR.124	GBGC & positive	0.223337	0.197642
chr11	97339183	97339239	ZOOHAR.125	ZOOHAR.125	positive	0.263867	0.276206
chr3	109923914	109923970	ZOOHAR.126	ZOOHAR.126	GBGC & positive	0.237007	0.449671
chr15	61755053	61755270	ZOOHAR.127;HAR136	ZOOHAR.127	positive	0.266671	0.334612
chr15	88989100	88989152	ZOOHAR.128	ZOOHAR.128	positive	0.29633	0.325184
chr1	38222238	38222549	ZOOHAR.129;2XHAR.177	ZOOHAR.129	positive	0.351405	0.331781
chr19	29812386	29812480	ZOOHAR.130	ZOOHAR.130	positive	0.291107	0.465173
chr6	124800528	124800683	ZOOHAR.131	ZOOHAR.131	positive	0.372855	0.69712
chr3	197375100	197375175	ZOOHAR.132	ZOOHAR.132	positive	0.264784	0.257002
chr5	107116971	107117045	ZOOHAR.133	ZOOHAR.133	positive	0.395739	0.474268
chr11	133663909	133663991	ZOOHAR.134	ZOOHAR.134	GBGC(hc)	0.358067	0.401055
chr3	66839522	66839582	ZOOHAR.135	ZOOHAR.135	positive	0.263867	0.228399
chr18	41339148	41339294	ZOOHAR.136	ZOOHAR.136	positive	0.285578	0.319324
chr8	98852840	98852975	ZOOHAR.137	ZOOHAR.137	positive	0.269923	0.270532
chr2	118309694	118310002	ZOOHAR.138;2XHAR.20;HAR19;HAR80	ZOOHAR.138	GBGC & positive	0.528352	0.725612
chr1	44274075	44274540	ZOOHAR.139;2XHAR.492	ZOOHAR.139	positive	0.285832	0.37552
chr6	67833703	67833777	ZOOHAR.140	ZOOHAR.140	positive	0.365767	0.420059
chr8	115705131	115705318	ZOOHAR.141;2XHAR.398	ZOOHAR.141	positive	0.288265	0.29124
chr7	1237452	1237509	ZOOHAR.142;2XHAR.149	ZOOHAR.142	positive	0.257752	0.533963
chrX	24930840	24930978	ZOOHAR.143;HAR45	ZOOHAR.143	positive	0.351405	0.35772
chr14	81681484	81681639	ZOOHAR.144	ZOOHAR.144	positive	0.448178	0.537749
chr4	84001831	84001915	ZOOHAR.145;2XHAR.68	ZOOHAR.145	positive	0.39477	0.517031
chr2	158765725	158765789	ZOOHAR.146	ZOOHAR.146	positive	0.263867	0.226408
chr14	33792601	33792837	ZOOHAR.147;2XHAR.122	ZOOHAR.147	GBGC(hc)	0.433553	0.585699
chr20	53003720	53003856	ZOOHAR.148;2XHAR.413	ZOOHAR.148	positive	0.505154	0.600242
chr14	33456000	33456218	ZOOHAR.149	ZOOHAR.149	positive	0.228399	0.387123
chr6	38391862	38391919	ZOOHAR.150	ZOOHAR.150	GBGC(hc)	0.444814	0.536535
chr5	125049964	125050142	ZOOHAR.151	ZOOHAR.151	GBGC	0.263867	0.374711
chr1	62918642	62919059	ZOOHAR.152	ZOOHAR.152	positive	0.399129	0.399187
chr12	53993890	53994067	ZOOHAR.153	ZOOHAR.153	positive	0.263996	0.268848
chr22	26814683	26814802	ZOOHAR.154;2XHAR.245	ZOOHAR.154	positive	0.263867	0.263518
chr4	179749028	179749270	ZOOHAR.155;HAR39	ZOOHAR.155	positive	0.263867	0.263881
chr9	125922788	125923147	ZOOHAR.156;HAR64	ZOOHAR.156	positive	0.32322	0.324912
chr2	74529451	74529502	ZOOHAR.157	ZOOHAR.157	positive	0.283223	0.492777
chr18	25194992	25195066	ZOOHAR.158	ZOOHAR.158	positive	0.263867	0.328891
chr9	106431231	106431380	ZOOHAR.159;2XHAR.102	ZOOHAR.159	positive	0.263867	0.26079
chr2	176879727	176879957	ZOOHAR.160;2XHAR.71;HAR13	ZOOHAR.160	positive	0.263867	0.272355
chr2	44717573	44717669	ZOOHAR.161;2XHAR.391	ZOOHAR.161	positive	0.263867	0.263881
chr10	1667624	1667705	ZOOHAR.162	ZOOHAR.162	positive	0.263867	0.394688
chr10	123514171	123514337	ZOOHAR.163;2XHAR.419	ZOOHAR.163	positive	0.384223	0.540154
chr5	131954010	131954063	ZOOHAR.164	ZOOHAR.164	positive	0.263996	0.328617
chr7	115729319	115729420	ZOOHAR.165;2XHAR.57	ZOOHAR.165	GBGC(hc)	0.263867	0.277975
chr20	62929889	62929941	ZOOHAR.166	ZOOHAR.166	positive	0.431386	0.389177
chr11	128476960	128477057	ZOOHAR.167;2XHAR.384	ZOOHAR.167	GBGC(hc)	0.265334	0.267047
chr20	11877622	11877842	ZOOHAR.168;2XHAR.458	ZOOHAR.168	positive	0.263867	0.254849
chr3	50381521	50381623	ZOOHAR.169	ZOOHAR.169	positive	0.268203	0.236307
chr11	116693780	116693852	ZOOHAR.170	ZOOHAR.170	positive	0.283985	0.313353
chr3	170953897	170954119	ZOOHAR.171	ZOOHAR.171	None	0.287455	0.427554
chr16	66042607	66042674	ZOOHAR.172	ZOOHAR.172	positive	0.263867	0.394751
chr12	113561243	113561437	ZOOHAR.173;2XHAR.256	ZOOHAR.173	positive	0.416102	0.433163
chr12	54017405	54017493	ZOOHAR.174	ZOOHAR.174	positive	0.362073	0.654444
chr6	98826638	98826745	ZOOHAR.175	ZOOHAR.175	positive	0.294427	0.533381
chr1	28063974	28064067	ZOOHAR.176	ZOOHAR.176	positive	0.228075	0.270039
chr3	158058408	158059059	ZOOHAR.177	ZOOHAR.177	positive	0.35109	0.354378
chr6	149236657	149236759	ZOOHAR.178	ZOOHAR.178	positive	0.297738	0.352027
chr16	78325328	78325746	ZOOHAR.179;2XHAR.383;HAR6	ZOOHAR.179	positive	0.642534	0.658923
chr5	165305585	165305771	ZOOHAR.180;HAR41	ZOOHAR.180	positive	0.270788	0.270811
chr2	80640586	80640659	ZOOHAR.181	ZOOHAR.181	positive	0.263867	0.250049
chr1	87356242	87356501	ZOOHAR.182	ZOOHAR.182	positive	0.280636	0.677462
chr11	27729007	27729121	ZOOHAR.183	ZOOHAR.183	positive	0.263867	0.255944
chr4	137864019	137864216	ZOOHAR.184;2XHAR.167;HAR110	ZOOHAR.184	positive	0.273638	0.280696
chr3	29427580	29427653	ZOOHAR.185	ZOOHAR.185	positive	0.248409	0.316926
chr12	17786372	17786578	ZOOHAR.186	ZOOHAR.186	positive	0.274932	0.292571
chr5	121196370	121196905	ZOOHAR.187	ZOOHAR.187	positive	0.235916	0.245823
chr13	59510956	59511042	ZOOHAR.188	ZOOHAR.188	GBGC(hc)	0.263867	0.382296
chr20	31837426	31837494	ZOOHAR.189;2XHAR.114	ZOOHAR.189	positive	0.435942	0.384649
chr6	38625252	38625425	ZOOHAR.190	ZOOHAR.190	positive	0.263867	0.388343
chr3	174720695	174720926	ZOOHAR.191	ZOOHAR.191	positive	0.354843	0.40995
chr9	24451487	24451727	ZOOHAR.192;HAR109	ZOOHAR.192	positive	0.263867	0.263881
chr13	111607641	111607717	ZOOHAR.193	ZOOHAR.193	positive	0.285578	0.303129
chr7	132112792	132112884	ZOOHAR.194	ZOOHAR.194	GBGC & positive	0.391518	0.490354
chrX	71811070	71811286	ZOOHAR.195	ZOOHAR.195	positive	0.256999	0.246535
chr8	42241151	42241213	ZOOHAR.196	ZOOHAR.196	positive	0.263831	0.254459
chr1	60175750	60176001	ZOOHAR.197	ZOOHAR.197	positive	0.296924	0.297069
chr4	151583497	151583665	ZOOHAR.198	ZOOHAR.198	positive	0.297394	0.411703
chr13	96809218	96809307	ZOOHAR.199	ZOOHAR.199	positive	0.263867	0.263881
chr17	2983230	2983315	ZOOHAR.200	ZOOHAR.200	positive	0.240908	0.218084
chr1	3169939	3170064	ZOOHAR.201	ZOOHAR.201	positive	0.405814	0.633774
chr14	104478237	104478340	ZOOHAR.202	ZOOHAR.202	positive	0.284871	0.344691
chr5	107147678	107147809	ZOOHAR.203	ZOOHAR.203	positive	0.429109	0.479177
chr1	82755214	82755281	ZOOHAR.204;2XHAR.59	ZOOHAR.204	positive	0.328964	0.341798
chr5	107417703	107417897	ZOOHAR.205	ZOOHAR.205	positive	0.275195	0.307577
chr6	50956439	50956587	ZOOHAR.206;2XHAR.126	ZOOHAR.206	positive	0.263867	0.270987
chr18	56059178	56059445	ZOOHAR.207	ZOOHAR.207	GBGC(hc)	0.281069	0.269301
chr20	42896911	42897159	ZOOHAR.208;HAR9	ZOOHAR.208	positive	0.31744	0.327144
chr7	1230026	1230202	ZOOHAR.209	ZOOHAR.209	positive	0.298244	0.73073
chr13	64769752	64769863	ZOOHAR.210	ZOOHAR.210	positive	0.283378	0.34696
chr9	16682419	16682610	ZOOHAR.211	ZOOHAR.211	GBGC(hc)	0.346185	0.349095
chr1	46278109	46278161	ZOOHAR.212	ZOOHAR.212	positive	0.263867	0.223043
chr13	71767518	71767638	ZOOHAR.213;HAR137	ZOOHAR.213	positive	0.263867	0.354217
chr2	45532206	45532506	ZOOHAR.214	ZOOHAR.214	positive	0.305543	0.350555
chr13	59585372	59585457	ZOOHAR.215;2XHAR.476	ZOOHAR.215	positive	0.350482	0.492459
chr2	163800576	163801324	ZOOHAR.216	ZOOHAR.216	positive	0.493041	0.544595
chr22	46845334	46845468	ZOOHAR.217;2XHAR.186;HAR33	ZOOHAR.217	positive	0.389787	0.471663
chr9	23140028	23140246	ZOOHAR.218	ZOOHAR.218	positive	0.266506	0.331235
chr11	128683952	128684040	ZOOHAR.219;2XHAR.415	ZOOHAR.219	positive	0.263867	0.344713
chr9	12468729	12468850	ZOOHAR.220	ZOOHAR.220	positive	0.219286	0.325911
chr19	31889607	31889800	ZOOHAR.221	ZOOHAR.221	GBGC	0.263867	0.260131
chr4	74155684	74156074	ZOOHAR.222	ZOOHAR.222	positive	0.263867	0.25287
chr2	147844672	147844749	ZOOHAR.223	ZOOHAR.223	positive	0.287881	0.31948
chr11	118925621	118925731	ZOOHAR.224;2XHAR.62	ZOOHAR.224	positive	0.29726	0.643959
chr1	44416189	44416308	ZOOHAR.225	ZOOHAR.225	positive	0.351405	0.354735
chr9	24712388	24712658	ZOOHAR.226	ZOOHAR.226	positive	0.2896	0.294197
chr18	44290969	44291071	ZOOHAR.227	ZOOHAR.227	positive	0.270788	0.558311
chr4	86778461	86778532	ZOOHAR.228	ZOOHAR.228	positive	0.262319	0.436648
chr5	106204356	106204470	ZOOHAR.229	ZOOHAR.229	positive	0.263867	0.263881
chr9	80381760	80381840	ZOOHAR.230	ZOOHAR.230	positive	0.301864	0.34694
chr4	181661752	181661803	ZOOHAR.231	ZOOHAR.231	positive	0.240125	0.258294
chr3	193702160	193702247	ZOOHAR.232;2XHAR.531	ZOOHAR.232	positive	0.448778	0.506515
chr9	2081746	2081802	ZOOHAR.233	ZOOHAR.233	positive	0.276983	0.300064
chr9	3650581	3650778	ZOOHAR.234;2XHAR.302	ZOOHAR.234	positive	0.269328	0.332837
chr3	107990203	107990326	ZOOHAR.235	ZOOHAR.235	positive	0.228399	0.258399
chr4	23874105	23874208	ZOOHAR.236;2XHAR.287;HAR20	ZOOHAR.236	positive	0.351405	0.459693
chr9	8863199	8863282	ZOOHAR.237	ZOOHAR.237	None	0.304839	0.337929
chr20	61191366	61191496	ZOOHAR.238	ZOOHAR.238	None	0.250134	0.308904
chr12	16084021	16084145	ZOOHAR.239	ZOOHAR.239	positive	0.407492	0.48667
chr2	143532102	143532198	ZOOHAR.240	ZOOHAR.240	GBGC(hc)	0.308859	0.310969
chr3	60940089	60940275	ZOOHAR.241;2XHAR.220;HAR10	ZOOHAR.241	positive	0.263867	0.373206
chr10	8504900	8505078	ZOOHAR.242;2XHAR.132	ZOOHAR.242	GBGC(hc)	0.376926	0.456744
chr3	68922634	68922720	ZOOHAR.243;2XHAR.104	ZOOHAR.243	GBGC & positive	0.263867	0.263881
chr5	175839988	175840055	ZOOHAR.244	ZOOHAR.244	positive	0.263867	0.24316
chr11	76034883	76034984	ZOOHAR.245	ZOOHAR.245	positive	0.23491	0.288842
chr3	184259202	184259323	ZOOHAR.246	ZOOHAR.246	positive	0.269494	0.348132
chr5	61737786	61738336	ZOOHAR.247	ZOOHAR.247	positive	0.38532	0.731205
chr2	118182693	118183227	ZOOHAR.248	ZOOHAR.248	positive	0.356756	0.386331
chr2	191859142	191859199	ZOOHAR.249;2XHAR.158	ZOOHAR.249	positive	0.282301	0.330763
chr15	37220225	37220293	ZOOHAR.250	ZOOHAR.250	positive	0.263867	0.469165
chr18	61629524	61629628	ZOOHAR.251;2XHAR.16	ZOOHAR.251	positive	0.263867	0.249648
chr13	76592553	76592726	ZOOHAR.252	ZOOHAR.252	positive	0.211147	0.199879
chr6	9453676	9453732	ZOOHAR.253;2XHAR.479	ZOOHAR.253	positive	0.351405	0.517474
chr16	80121779	80121919	ZOOHAR.254;HAR35	ZOOHAR.254	positive	0.228399	0.335956
chr14	36111936	36112047	ZOOHAR.255	ZOOHAR.255	positive	0.263867	0.297768
chr2	83918561	83918681	ZOOHAR.256	ZOOHAR.256	positive	0.263867	0.351445
chr2	173052632	173052891	ZOOHAR.257	ZOOHAR.257	positive	0.277026	0.288765
chr16	73505074	73505197	ZOOHAR.258;2XHAR.524;HAR32	ZOOHAR.258	GBGC(hc)	0.251312	0.405504
chr1	57162779	57162857	ZOOHAR.259	ZOOHAR.259	positive	0.404102	0.813704
chr4	146981122	146981298	ZOOHAR.260	ZOOHAR.260	positive	0.391796	0.503186
chr20	43372339	43372456	ZOOHAR.261	ZOOHAR.261	positive	0.263867	0.231185
chr7	114975070	114975301	ZOOHAR.262	ZOOHAR.262	positive	0.269233	0.355315
chr2	19461892	19462026	ZOOHAR.263;HAR63	ZOOHAR.263	positive	0.354849	0.514555
chr9	78868955	78869107	ZOOHAR.264;HAR52	ZOOHAR.264	positive	0.263867	0.230887
chr1	69144410	69144517	ZOOHAR.265	ZOOHAR.265	positive	0.263867	0.349477
chr7	111123474	111123530	ZOOHAR.266	ZOOHAR.266	positive	0.263867	0.273665
chr8	136474697	136474749	ZOOHAR.267	ZOOHAR.267	positive	0.310958	0.565723
chr20	40833843	40834063	ZOOHAR.268;2XHAR.92	ZOOHAR.268	positive	0.301193	0.319472
chr13	72161840	72162093	ZOOHAR.269	ZOOHAR.269	positive	0.264125	0.271672
chr9	79611117	79611167	ZOOHAR.270	ZOOHAR.270	positive	0.339022	0.703968
chr5	53360324	53360466	ZOOHAR.271	ZOOHAR.271	positive	0.250357	0.245238
chr9	117858773	117858873	ZOOHAR.272	ZOOHAR.272	positive	0.359501	0.391081
chr13	78998334	78998791	ZOOHAR.273	ZOOHAR.273	positive	0.268869	0.294956
chr12	97421605	97421655	ZOOHAR.274	ZOOHAR.274	positive	0.350482	0.345914
chr13	59725382	59725555	ZOOHAR.275	ZOOHAR.275	positive	0.336299	0.428839
chr5	171667684	171667741	ZOOHAR.276;2XHAR.510	ZOOHAR.276	positive	0.446924	0.466158
chr1	44252362	44252762	ZOOHAR.277	ZOOHAR.277	positive	0.319772	0.335651
chr9	8784055	8784225	ZOOHAR.278	ZOOHAR.278	positive	0.228399	0.463542
chr18	39674952	39675073	ZOOHAR.279	ZOOHAR.279	positive	0.269566	0.386645
chr3	169573943	169574399	ZOOHAR.280	ZOOHAR.280	GBGC & positive	0.452858	0.569785
chr2	21519553	21519636	ZOOHAR.281;2XHAR.319	ZOOHAR.281	GBGC(hc)	0.299381	0.473248
chr14	97114126	97114281	ZOOHAR.282	ZOOHAR.282	positive	0.263867	0.40132
chr5	179120896	179120989	ZOOHAR.283	ZOOHAR.283	positive	0.263867	0.289599
chr3	62504670	62504843	ZOOHAR.284	ZOOHAR.284	positive	0.339866	0.593163
chr20	52477715	52477862	ZOOHAR.285;2XHAR.337	ZOOHAR.285	positive	0.263867	0.263881
chr9	1743695	1743842	ZOOHAR.286	ZOOHAR.286	positive	0.395382	0.7203
chr20	1079661	1079749	ZOOHAR.287	ZOOHAR.287	None	0.228399	0.226628
chr16	78891502	78891660	ZOOHAR.288;HAR83	ZOOHAR.288	GBGC(hc)	0.351405	0.35985
chr2	143292808	143292937	ZOOHAR.289	ZOOHAR.289	GBGC & positive	0.270738	0.299632
chr2	237934988	237935064	ZOOHAR.290	ZOOHAR.290	None	0.263692	0.240985
chr2	145503471	145503716	ZOOHAR.291	ZOOHAR.291	positive	0.496448	0.510984
chr11	115777716	115777808	ZOOHAR.292;2XHAR.87	ZOOHAR.292	positive	0.263867	0.426378
chr2	176078372	176078928	ZOOHAR.293	ZOOHAR.293	positive	0.429953	0.660104
chr2	221284996	221285048	ZOOHAR.294	ZOOHAR.294	positive	0.312193	0.503814
chr8	115702438	115702753	ZOOHAR.295	ZOOHAR.295	positive	0.228399	0.282524
chr3	30783358	30783411	ZOOHAR.296	ZOOHAR.296	None	0.263867	0.263881
chr3	105369924	105369995	ZOOHAR.297	ZOOHAR.297	positive	0.33046	0.425448
chr10	16612592	16612675	ZOOHAR.298;HAR201	ZOOHAR.298	positive	0.275196	0.478396
chr2	156784627	156784689	ZOOHAR.299	ZOOHAR.299	GBGC(hc)	0.253311	0.550588
chr6	51429061	51429356	ZOOHAR.300;HAR17	ZOOHAR.300	GBGC & positive	0.593497	0.614751
chr7	105960934	105961088	ZOOHAR.301	ZOOHAR.301	GBGC & positive	0.266671	0.350656
chr9	3887248	3887303	ZOOHAR.302	ZOOHAR.302	positive	0.405796	0.66442
chr16	52708031	52708347	ZOOHAR.303	ZOOHAR.303	positive	0.410412	0.592653
chr1	87927468	87927654	ZOOHAR.304	ZOOHAR.304	positive	0.250907	0.206874
chr16	62769582	62769744	ZOOHAR.305	ZOOHAR.305	positive	0.253361	0.258815
chr1	68692933	68693037	ZOOHAR.306	ZOOHAR.306	positive	0.263867	0.266647
chr20	50510350	50510419	ZOOHAR.307	ZOOHAR.307	positive	0.336562	0.508997
chr14	33696757	33696813	ZOOHAR.308	ZOOHAR.308	positive	0.263867	0.336729
chr12	79687956	79688126	ZOOHAR.309	ZOOHAR.309	positive	0.280246	0.452752
chr10	66143495	66143616	ZOOHAR.310	ZOOHAR.310	positive	0.263867	0.276337
chr6	84362335	84362644	ZOOHAR.311	ZOOHAR.311	positive	0.228399	0.267315
chr13	62033728	62033778	ZOOHAR.312	ZOOHAR.312	positive	0.39477	0.470595
