## Supplemental Table 2 for "Three-dimensional genome re-wiring in loci with Human Accelerated Regions"

### Sheet: legend
Column name	Contents
chrom	chromosome (hg38)
start	start coordinate (hg38)
end	end coordinate (hg38)
name	zooCHAR name including overlapping HARs from previous sets
simple_name	zooCHAR name
translated_category	selection category

### Sheet: zooCHARs
chrom	start	end	name	simple_name	translated_category
chr3	65178229	65178319	ZOOCHAR.1	ZOOCHAR.1	positive
chr1	39897279	39897329	ZOOCHAR.2	ZOOCHAR.2	positive
chr2	22236641	22236696	ZOOCHAR.3	ZOOCHAR.3	positive
chr3	173700064	173700115	ZOOCHAR.4	ZOOCHAR.4	positive
chr20	23996113	23996167	ZOOCHAR.5	ZOOCHAR.5	None
chr6	93092760	93092838	ZOOCHAR.6	ZOOCHAR.6	positive
chr2	65931151	65931258	ZOOCHAR.7	ZOOCHAR.7	positive
chr8	35943772	35943882	ZOOCHAR.8	ZOOCHAR.8	positive
chr13	79087518	79087616	ZOOCHAR.9	ZOOCHAR.9	positive
chr1	39897334	39897389	ZOOCHAR.10	ZOOCHAR.10	positive
chr18	38551962	38552055	ZOOCHAR.11	ZOOCHAR.11	positive
chr14	28606277	28606334	ZOOCHAR.12	ZOOCHAR.12	positive
chr3	60899192	60899395	ZOOCHAR.13	ZOOCHAR.13	positive
chr6	93091868	93091938	ZOOCHAR.14	ZOOCHAR.14	positive
chr9	23471765	23471877	ZOOCHAR.15	ZOOCHAR.15	positive
chr16	63608045	63608157	ZOOCHAR.16	ZOOCHAR.16	positive
chr6	91572889	91573259	ZOOCHAR.17	ZOOCHAR.17	positive
chr5	164532686	164533003	ZOOCHAR.18	ZOOCHAR.18	positive
chr11	1936959	1937010	ZOOCHAR.19	ZOOCHAR.19	positive
chr3	148246418	148246561	ZOOCHAR.20	ZOOCHAR.20	positive
chr14	85533084	85533139	ZOOCHAR.21	ZOOCHAR.21	None
chr20	46317184	46317250	ZOOCHAR.22	ZOOCHAR.22	positive
chr1	188633085	188633143	ZOOCHAR.23	ZOOCHAR.23	positive
chr9	126147636	126147742	ZOOCHAR.24	ZOOCHAR.24	positive
chr4	23965793	23966065	ZOOCHAR.25	ZOOCHAR.25	positive
chr14	28605623	28605776	ZOOCHAR.26	ZOOCHAR.26	positive
chr11	81267404	81267623	ZOOCHAR.27	ZOOCHAR.27	positive
chr8	21096595	21096645	ZOOCHAR.28	ZOOCHAR.28	positive
chr12	53850126	53850349	ZOOCHAR.29	ZOOCHAR.29	positive
chr18	52289631	52289732	ZOOCHAR.30	ZOOCHAR.30	positive
chr3	189868279	189868390	ZOOCHAR.31	ZOOCHAR.31	positive
chr5	97036836	97036997	ZOOCHAR.32	ZOOCHAR.32	positive
chr3	82616026	82616080	ZOOCHAR.33	ZOOCHAR.33	positive
chr11	98475376	98475454	ZOOCHAR.34	ZOOCHAR.34	positive
chr5	2816190	2816267	ZOOCHAR.35	ZOOCHAR.35	positive
chr16	51801772	51801835	ZOOCHAR.36	ZOOCHAR.36	positive
chr6	137364210	137364320	ZOOCHAR.37	ZOOCHAR.37	positive
chr3	174060672	174060725	ZOOCHAR.38	ZOOCHAR.38	positive
chr15	96802713	96802869	ZOOCHAR.39	ZOOCHAR.39	positive
chr15	96312310	96312471	ZOOCHAR.40	ZOOCHAR.40	positive
chr6	92273574	92273626	ZOOCHAR.41	ZOOCHAR.41	positive
chr14	86989043	86989138	ZOOCHAR.42	ZOOCHAR.42	None
chr6	98960570	98960672	ZOOCHAR.43	ZOOCHAR.43	positive
chr10	4191529	4191600	ZOOCHAR.44	ZOOCHAR.44	positive
chr2	79665924	79665983	ZOOCHAR.45	ZOOCHAR.45	positive
chr10	76523865	76524295	ZOOCHAR.46	ZOOCHAR.46	positive
chr12	71153614	71153675	ZOOCHAR.47	ZOOCHAR.47	positive
chr5	61770183	61770258	ZOOCHAR.48	ZOOCHAR.48	positive
chr2	140841176	140841244	ZOOCHAR.49	ZOOCHAR.49	positive
chrX	110195524	110195630	ZOOCHAR.50	ZOOCHAR.50	GBGC(hc)
chr5	11165755	11165834	ZOOCHAR.51	ZOOCHAR.51	positive
chr3	63182976	63183030	ZOOCHAR.52	ZOOCHAR.52	positive
chr11	117462542	117462785	ZOOCHAR.53;HAR94	ZOOCHAR.53	positive
chr9	92170939	92171101	ZOOCHAR.54	ZOOCHAR.54	positive
chr14	26714034	26714104	ZOOCHAR.55	ZOOCHAR.55	positive
chr2	211650031	211650092	ZOOCHAR.56	ZOOCHAR.56	positive
chr9	74421962	74422021	ZOOCHAR.57	ZOOCHAR.57	positive
chr4	144779609	144779893	ZOOCHAR.58	ZOOCHAR.58	positive
chrX	119018080	119018147	ZOOCHAR.59	ZOOCHAR.59	positive
chr6	63974867	63974932	ZOOCHAR.60	ZOOCHAR.60	positive
chr4	181687218	181687296	ZOOCHAR.61	ZOOCHAR.61	positive
chr4	19595650	19595739	ZOOCHAR.62	ZOOCHAR.62	positive
chr5	118450461	118450539	ZOOCHAR.63	ZOOCHAR.63	None
chr15	59925750	59925908	ZOOCHAR.64	ZOOCHAR.64	positive
chr15	53233946	53234095	ZOOCHAR.65	ZOOCHAR.65	positive
chr11	78962150	78962404	ZOOCHAR.66	ZOOCHAR.66	positive
chr14	33643101	33643347	ZOOCHAR.67	ZOOCHAR.67	GBGC(hc)
chr1	90107440	90107496	ZOOCHAR.68	ZOOCHAR.68	positive
chr5	127686787	127686898	ZOOCHAR.69	ZOOCHAR.69	positive
chr12	97429369	97429498	ZOOCHAR.70	ZOOCHAR.70	GBGC(hc)
chr16	82669481	82669625	ZOOCHAR.71	ZOOCHAR.71	positive
chr9	24818997	24819087	ZOOCHAR.72	ZOOCHAR.72	positive
chr5	18218846	18218936	ZOOCHAR.73	ZOOCHAR.73	positive
chr9	906350	906464	ZOOCHAR.74	ZOOCHAR.74	positive
chr20	40049577	40049760	ZOOCHAR.75	ZOOCHAR.75	positive
chr21	15524974	15525090	ZOOCHAR.76	ZOOCHAR.76	GBGC(hc)
chr5	123148080	123148271	ZOOCHAR.77	ZOOCHAR.77	None
chr9	7055537	7055658	ZOOCHAR.78	ZOOCHAR.78	positive
chr3	188823507	188823602	ZOOCHAR.79	ZOOCHAR.79	GBGC(hc)
chr9	34522854	34522936	ZOOCHAR.80	ZOOCHAR.80	positive
chr1	38246843	38247255	ZOOCHAR.81	ZOOCHAR.81	positive
chr5	127024829	127024937	ZOOCHAR.82	ZOOCHAR.82	positive
chr5	118344903	118344988	ZOOCHAR.83	ZOOCHAR.83	None
chr8	129085312	129085429	ZOOCHAR.84	ZOOCHAR.84	positive
chr1	199243452	199243591	ZOOCHAR.85	ZOOCHAR.85	positive
chr11	112363281	112363464	ZOOCHAR.86	ZOOCHAR.86	positive
chr4	27254066	27254172	ZOOCHAR.87	ZOOCHAR.87	positive
chr4	181934553	181934605	ZOOCHAR.88	ZOOCHAR.88	positive
chr1	63073350	63073592	ZOOCHAR.89	ZOOCHAR.89	positive
chr18	38852552	38852672	ZOOCHAR.90	ZOOCHAR.90	GBGC(hc)
chr14	33715025	33715166	ZOOCHAR.91	ZOOCHAR.91	GBGC(hc)
chr4	84070325	84070419	ZOOCHAR.92	ZOOCHAR.92	positive
chr6	50061192	50061396	ZOOCHAR.93	ZOOCHAR.93	positive
chr11	37628393	37628562	ZOOCHAR.94	ZOOCHAR.94	positive
chr9	14098048	14098231	ZOOCHAR.95	ZOOCHAR.95	positive
chr1	10626003	10626212	ZOOCHAR.96	ZOOCHAR.96	positive
chr1	105552835	105552893	ZOOCHAR.97	ZOOCHAR.97	positive
chr17	6177770	6177863	ZOOCHAR.98	ZOOCHAR.98	None
chr2	157149237	157149826	ZOOCHAR.99	ZOOCHAR.99	positive
chr4	60089135	60089250	ZOOCHAR.100	ZOOCHAR.100	positive
chr1	101106000	101106109	ZOOCHAR.101	ZOOCHAR.101	positive
chr15	37033576	37033743	ZOOCHAR.102	ZOOCHAR.102	positive
chr13	71602323	71602625	ZOOCHAR.103	ZOOCHAR.103	positive
chr8	60518232	60518330	ZOOCHAR.104	ZOOCHAR.104	positive
chr3	103383720	103383993	ZOOCHAR.105	ZOOCHAR.105	positive
chr11	82374230	82374340	ZOOCHAR.106	ZOOCHAR.106	positive
chr5	102623778	102623954	ZOOCHAR.107	ZOOCHAR.107	positive
chr2	82554086	82554191	ZOOCHAR.108	ZOOCHAR.108	positive
chr12	87820952	87821113	ZOOCHAR.109	ZOOCHAR.109	positive
chrX	22573017	22573156	ZOOCHAR.110	ZOOCHAR.110	positive
chr8	35514685	35514933	ZOOCHAR.111	ZOOCHAR.111	positive
chr1	87642833	87643234	ZOOCHAR.112	ZOOCHAR.112	positive
chr5	2253347	2253547	ZOOCHAR.113	ZOOCHAR.113	positive
chr5	24714228	24714325	ZOOCHAR.114	ZOOCHAR.114	GBGC(hc)
chr9	16910632	16910861	ZOOCHAR.115	ZOOCHAR.115	positive
chr16	78483577	78483635	ZOOCHAR.116;2XHAR.140	ZOOCHAR.116	positive
chr14	30020256	30020482	ZOOCHAR.117	ZOOCHAR.117	positive
chr4	12544443	12544565	ZOOCHAR.118	ZOOCHAR.118	positive
chr13	54194579	54194696	ZOOCHAR.119	ZOOCHAR.119	GBGC(hc)
chr5	121195554	121195846	ZOOCHAR.120	ZOOCHAR.120	positive
chr20	14513073	14513200	ZOOCHAR.121	ZOOCHAR.121	None
chr5	123777672	123777895	ZOOCHAR.122	ZOOCHAR.122	positive
chr12	111175224	111175304	ZOOCHAR.123	ZOOCHAR.123	positive
chr3	78693248	78693354	ZOOCHAR.124	ZOOCHAR.124	positive
chr7	97006427	97006488	ZOOCHAR.125	ZOOCHAR.125	positive
chr16	52692362	52692514	ZOOCHAR.126	ZOOCHAR.126	positive
chr5	134527594	134527697	ZOOCHAR.127	ZOOCHAR.127	positive
chr7	115655374	115655924	ZOOCHAR.128	ZOOCHAR.128	positive
chr15	59795523	59795674	ZOOCHAR.129	ZOOCHAR.129	positive
chr11	127263930	127264033	ZOOCHAR.130	ZOOCHAR.130	positive
chr11	76269929	76269985	ZOOCHAR.131	ZOOCHAR.131	positive
chr5	94727010	94727060	ZOOCHAR.132	ZOOCHAR.132	positive
chr1	87085569	87085686	ZOOCHAR.133	ZOOCHAR.133	positive
chr9	20208420	20208542	ZOOCHAR.134	ZOOCHAR.134	positive
chr11	31821770	31821822	ZOOCHAR.135	ZOOCHAR.135	positive
chr18	37307325	37307477	ZOOCHAR.136	ZOOCHAR.136	positive
chr4	29114087	29114149	ZOOCHAR.137	ZOOCHAR.137	GBGC(hc)
chr16	79467958	79468053	ZOOCHAR.138	ZOOCHAR.138	positive
chr6	100459407	100459461	ZOOCHAR.139	ZOOCHAR.139	None
chr1	7558847	7558911	ZOOCHAR.140	ZOOCHAR.140	positive
chr5	94833441	94834161	ZOOCHAR.141	ZOOCHAR.141	None
