## Supplemental Table 4 for "Three-dimensional genome re-wiring in loci with Human Accelerated Regions"

### Sheet: legend
sheetname	contents
sequenced_reads	Sequenced reads (paired-end) per sample, after adapter trimming.
uniquely_mapped_contacts	Unique mapped contact pairs per sample
cis_trans_ratios	Cis/trans ratios per sample

### Sheet: sequenced_reads
sample_ID	species	sequenced reads (millions)
chimp_3649_rep1	chimp	615.234
chimp_3649_rep2	chimp	569.706
human_HS1_rep1	human	603.375
human_HS1_rep2	human	594.526
chimp_Pt2a_rep1	chimp	533.237
chimp_Pt2a_rep2	chimp	617.312
human_WTC_rep1	human	582.786
human_WTC_rep2	human	566.009

### Sheet: uniquely_mapped_contacts
id	mapped contacts (millions)	reference genome
chimp_3649_rep1	477.857	panTro6
chimp_3649_rep1	423.73	hg38
chimp_3649_rep2	396.822	hg38
chimp_3649_rep2	446.349	panTro6
chimp_Pt2a_rep1	378.23	hg38
chimp_Pt2a_rep1	423.513	panTro6
chimp_Pt2a_rep2	425.825	hg38
chimp_Pt2a_rep2	479.074	panTro6
human_HS1_rep1	466.945	hg38
human_HS1_rep1	447.533	panTro6
human_HS1_rep2	440.667	panTro6
human_HS1_rep2	459.004	hg38
human_WTC_rep1	427.404	panTro6
human_WTC_rep1	447.401	hg38
human_WTC_rep2	438.003	hg38
human_WTC_rep2	418.717	panTro6

### Sheet: cis_trans_ratios
sample	reference genome	cis/trans ratio
chimp_3649_rep1	panTro6	3.91416
chimp_3649_rep1	hg38	3.78257
chimp_3649_rep2	hg38	3.87135
chimp_3649_rep2	panTro6	4.00286
chimp_Pt2a_rep1	hg38	4.09087
chimp_Pt2a_rep1	panTro6	4.21989
chimp_Pt2a_rep2	hg38	4.21038
chimp_Pt2a_rep2	panTro6	4.36926
human_HS1_rep1	hg38	4.14453
human_HS1_rep1	panTro6	3.37607
human_HS1_rep2	panTro6	3.30335
human_HS1_rep2	hg38	4.04897
human_WTC_rep1	panTro6	4.0265
human_WTC_rep1	hg38	5.07403
human_WTC_rep2	hg38	5.09773
human_WTC_rep2	panTro6	4.04516
