## Supplemental Table 7 for "Three-dimensional genome re-wiring in loci with Human Accelerated Regions"

### Sheet: legend
Sheetname	Contents	References for sources of scATAC-seq and scRNA-seq
zooHAR_fetalbrain	CellWalker assigned celltypes per HAR in midgestation human telencephalon	Ziffra et al. Nature 2021; Nowakowski et al. Science 2017
zooHAR_adultbrain	CellWalker assigned broad celltypes per HAR in adult human brain	Hodge et al. Nature 2019; Tasic et al. Nature 2018
zooHAR_adultheart	CellWalker assigned celltypes per HAR in adult human heart	Hocker et al. Science Advances 2021
zooCHAR_fetalbrain	CellWalker assigned celltypes per CHAR in midgestation human telencephalon	Ziffra et al. Nature 2021; Nowakowski et al. Science 2017
zooCHAR_adultbrain	CellWalker assigned broad celltypes per CHAR in adult human brain	Hodge et al. Nature 2019; Tasic et al. Nature 2018
zooCHAR_adultheart	CellWalker assigned celltypes per CHAR in adult human heart	Hocker et al. Science Advances 2021

### Sheet: zooHAR_fetalbrain
ID	chr	start	end	Type
ZOOHAR.103	chr2	79950349	79950473	EN-V1-2, EN-V1-3
ZOOHAR.104	chr15	36673092	36673507	vRG
ZOOHAR.10;2XHAR.6	chr21	18026444	18026516	MGE-IPC3, nIN4
ZOOHAR.114	chr13	88107522	88107588	EN-V1-2, EN-V1-3
ZOOHAR.118;2XHAR.223	chr14	33661122	33661911	IN-STR
ZOOHAR.132	chr3	197375100	197375175	EN-V1-1, EN-PFC1
ZOOHAR.134	chr11	133663909	133663991	EN-V1-2, EN-V1-3
ZOOHAR.13;2XHAR.101	chr9	16708825	16709033	MGE-IPC3, nIN4
ZOOHAR.144	chr14	81681484	81681639	IPC-nEN1, IPC-nEN3, IPC-nEN2
ZOOHAR.146	chr2	158765725	158765789	IPC-nEN1, IPC-nEN3, IPC-nEN2
ZOOHAR.152	chr1	62918642	62919059	IN-STR, Choroid
ZOOHAR.15;2XHAR.21	chr16	80046114	80046205	MGE-IPC3, nIN4, nIN3
ZOOHAR.162	chr10	1667624	1667705	nIN4, nIN3
ZOOHAR.168;2XHAR.458	chr20	11877622	11877842	MGE-IPC3, nIN4
ZOOHAR.182	chr1	87356242	87356501	IPC-nEN3
ZOOHAR.185	chr3	29427580	29427653	MGE-IPC3, nIN4
ZOOHAR.193	chr13	111607641	111607717	nIN4, nIN3
ZOOHAR.198	chr4	151583497	151583665	OPC
ZOOHAR.205	chr5	107417703	107417897	MGE-IPC3
ZOOHAR.209	chr7	1230026	1230202	MGE-IPC3
ZOOHAR.211	chr9	16682419	16682610	Choroid
ZOOHAR.214	chr2	45532206	45532506	vRG
ZOOHAR.23;2XHAR.89	chr4	177351875	177352056	MGE-IPC3, nIN4
ZOOHAR.240	chr2	143532102	143532198	EN-V1-2, EN-V1-3, EN-V1-1, EN-PFC1
ZOOHAR.259	chr1	57162779	57162857	vRG
ZOOHAR.261	chr20	43372339	43372456	IN-CTX-MGE2, IN-CTX-MGE1
ZOOHAR.262	chr7	114975070	114975301	IPC-nEN3
ZOOHAR.263;HAR63	chr2	19461892	19462026	EN-V1-3, EN-V1-1, EN-PFC1
ZOOHAR.265	chr1	69144410	69144517	MGE-IPC3, nIN4, nIN1
ZOOHAR.267	chr8	136474697	136474749	IPC-nEN1, IPC-nEN3, IPC-nEN2
ZOOHAR.270	chr9	79611117	79611167	vRG
ZOOHAR.277	chr1	44252362	44252762	IPC-nEN1, IPC-nEN3, IPC-nEN2
ZOOHAR.278	chr9	8784055	8784225	Choroid
ZOOHAR.281;2XHAR.319	chr2	21519553	21519636	MGE-IPC3, nIN4, nIN3
ZOOHAR.284	chr3	62504670	62504843	IPC-nEN2
ZOOHAR.298;HAR201	chr10	16612592	16612675	EN-V1-3
ZOOHAR.299	chr2	156784627	156784689	IPC-nEN3
ZOOHAR.2;2XHAR.125;2XHAR.5;HAR15	chr13	72540830	72541395	IN-STR
ZOOHAR.301	chr7	105960934	105961088	IPC-nEN1, IPC-nEN3, IPC-nEN2
ZOOHAR.303	chr16	52708031	52708347	MGE-IPC3
ZOOHAR.304	chr1	87927468	87927654	EN-V1-2, EN-V1-3
ZOOHAR.30;2XHAR.130	chr6	2111374	2111601	Mural, Endothelial
ZOOHAR.31	chr3	81216880	81217184	EN-V1-1, EN-PFC1
ZOOHAR.34	chr10	78663908	78664007	MGE-IPC3
ZOOHAR.38	chr11	127143662	127143739	MGE-IPC3, nIN4
ZOOHAR.43	chr2	119129788	119129938	nIN4
ZOOHAR.48;2XHAR.9	chr20	728364	728421	MGE-IPC3
ZOOHAR.5	chr2	55106823	55107087	IPC-nEN3
ZOOHAR.53	chr5	107660077	107660127	nIN4
ZOOHAR.54;2XHAR.293	chr13	76489391	76489487	nIN4, nIN3
ZOOHAR.55	chr17	33539267	33539319	IPC-nEN1, IPC-nEN3
ZOOHAR.58;2XHAR.30;HAR85	chr4	181660275	181660712	MGE-IPC3, nIN4
ZOOHAR.59	chr1	195935304	195935391	nIN3
ZOOHAR.61	chr18	41886209	41886462	IPC-nEN1, IPC-nEN3, IPC-nEN2
ZOOHAR.64;2XHAR.168	chr17	65538547	65538667	EN-V1-3
ZOOHAR.72	chr1	38789476	38789645	MGE-IPC3
ZOOHAR.75	chr10	112586050	112586129	EN-V1-2, EN-V1-3
ZOOHAR.79	chr9	1201910	1202047	EN-V1-3, EN-V1-1, EN-PFC1
ZOOHAR.91	chr1	35747987	35748135	EN-V1-2, EN-V1-3

### Sheet: zooHAR_adultbrain
ID	chr	start	end	Type
ZOOHAR.1;2XHAR.3;HAR2	chr2	235865386	235865436	Exc
ZOOHAR.1;2XHAR.3;HAR2	chr2	235865386	235865436	Inh
ZOOHAR.8;2XHAR.230;HAR40	chr11	114229056	114229464	Exc
ZOOHAR.8;2XHAR.230;HAR40	chr11	114229056	114229464	Inh
ZOOHAR.8;2XHAR.230;HAR40	chr11	114229056	114229464	Astro
ZOOHAR.9;2XHAR.36	chr20	675776	675964	Exc
ZOOHAR.9;2XHAR.36	chr20	675776	675964	Inh
ZOOHAR.13;2XHAR.101	chr9	16708825	16709033	Astro
ZOOHAR.13;2XHAR.101	chr9	16708825	16709033	VLMC
ZOOHAR.13;2XHAR.101	chr9	16708825	16709033	Peri
ZOOHAR.13;2XHAR.101	chr9	16708825	16709033	OPC
ZOOHAR.13;2XHAR.101	chr9	16708825	16709033	Micro
ZOOHAR.14	chr11	118929295	118929442	Exc
ZOOHAR.14	chr11	118929295	118929442	Inh
ZOOHAR.15;2XHAR.21	chr16	80046114	80046205	Exc
ZOOHAR.15;2XHAR.21	chr16	80046114	80046205	Inh
ZOOHAR.21;2XHAR.1	chrX	138711283	138711346	Exc
ZOOHAR.21;2XHAR.1	chrX	138711283	138711346	Inh
ZOOHAR.23;2XHAR.89	chr4	177351875	177352056	Astro
ZOOHAR.23;2XHAR.89	chr4	177351875	177352056	Oligo
ZOOHAR.23;2XHAR.89	chr4	177351875	177352056	OPC
ZOOHAR.24;2XHAR.47	chr3	171102069	171102123	Exc
ZOOHAR.24;2XHAR.47	chr3	171102069	171102123	Inh
ZOOHAR.28	chr8	60782028	60782167	Astro
ZOOHAR.28	chr8	60782028	60782167	VLMC
ZOOHAR.28	chr8	60782028	60782167	Oligo
ZOOHAR.28	chr8	60782028	60782167	OPC
ZOOHAR.30;2XHAR.130	chr6	2111374	2111601	Exc
ZOOHAR.30;2XHAR.130	chr6	2111374	2111601	Inh
ZOOHAR.31	chr3	81216880	81217184	Exc
ZOOHAR.31	chr3	81216880	81217184	Inh
ZOOHAR.46	chr10	59176560	59176622	Exc
ZOOHAR.46	chr10	59176560	59176622	Inh
ZOOHAR.48;2XHAR.9	chr20	728364	728421	Exc
ZOOHAR.48;2XHAR.9	chr20	728364	728421	Inh
ZOOHAR.49	chr22	20131751	20131820	Exc
ZOOHAR.49	chr22	20131751	20131820	Inh
ZOOHAR.51	chr8	20819319	20819538	Exc
ZOOHAR.51	chr8	20819319	20819538	Inh
ZOOHAR.59	chr1	195935304	195935391	Exc
ZOOHAR.59	chr1	195935304	195935391	Inh
ZOOHAR.61	chr18	41886209	41886462	Exc
ZOOHAR.61	chr18	41886209	41886462	Inh
ZOOHAR.64;2XHAR.168	chr17	65538547	65538667	Exc
ZOOHAR.65	chr11	12817772	12817899	Astro
ZOOHAR.65	chr11	12817772	12817899	VLMC
ZOOHAR.65	chr11	12817772	12817899	Oligo
ZOOHAR.71;2XHAR.15	chr8	38380653	38380744	Exc
ZOOHAR.71;2XHAR.15	chr8	38380653	38380744	Inh
ZOOHAR.75	chr10	112586050	112586129	Exc
ZOOHAR.75	chr10	112586050	112586129	Inh
ZOOHAR.76	chr17	47119431	47119715	Exc
ZOOHAR.82	chr12	57133425	57133539	Exc
ZOOHAR.82	chr12	57133425	57133539	Astro
ZOOHAR.87	chr5	30747845	30748084	Exc
ZOOHAR.91	chr1	35747987	35748135	Exc
ZOOHAR.92	chr10	132786351	132786439	Astro
ZOOHAR.92	chr10	132786351	132786439	Oligo
ZOOHAR.93	chr15	57751673	57751815	Astro
ZOOHAR.93	chr15	57751673	57751815	Peri
ZOOHAR.93	chr15	57751673	57751815	Oligo
ZOOHAR.96	chr4	156770998	156771070	Exc
ZOOHAR.98;2XHAR.127	chr3	76365380	76365546	Exc
ZOOHAR.98;2XHAR.127	chr3	76365380	76365546	Inh
ZOOHAR.100;2XHAR.144	chr9	2050812	2050930	Exc
ZOOHAR.100;2XHAR.144	chr9	2050812	2050930	Inh
ZOOHAR.102;2XHAR.138;HAR29	chr5	3778165	3778229	Exc
ZOOHAR.102;2XHAR.138;HAR29	chr5	3778165	3778229	Inh
ZOOHAR.103	chr2	79950349	79950473	Exc
ZOOHAR.104	chr15	36673092	36673507	Astro
ZOOHAR.104	chr15	36673092	36673507	Oligo
ZOOHAR.104	chr15	36673092	36673507	OPC
ZOOHAR.111	chr18	35581701	35581856	Exc
ZOOHAR.111	chr18	35581701	35581856	Inh
ZOOHAR.112	chr5	56676285	56676433	Exc
ZOOHAR.112	chr5	56676285	56676433	Inh
ZOOHAR.113	chr13	100636708	100636759	Astro
ZOOHAR.113	chr13	100636708	100636759	Endo
ZOOHAR.113	chr13	100636708	100636759	VLMC
ZOOHAR.113	chr13	100636708	100636759	Oligo
ZOOHAR.114	chr13	88107522	88107588	Exc
ZOOHAR.114	chr13	88107522	88107588	Inh
ZOOHAR.118;2XHAR.223	chr14	33661122	33661911	Exc
ZOOHAR.118;2XHAR.223	chr14	33661122	33661911	Astro
ZOOHAR.121	chr2	206471797	206471872	Exc
ZOOHAR.121	chr2	206471797	206471872	Inh
ZOOHAR.130	chr19	29812386	29812480	Exc
ZOOHAR.130	chr19	29812386	29812480	Inh
ZOOHAR.131	chr6	124800528	124800683	Exc
ZOOHAR.132	chr3	197375100	197375175	Exc
ZOOHAR.134	chr11	133663909	133663991	Exc
ZOOHAR.138;2XHAR.20;HAR19;HAR80	chr2	118309694	118310002	Exc
ZOOHAR.138;2XHAR.20;HAR19;HAR80	chr2	118309694	118310002	Inh
ZOOHAR.147;2XHAR.122	chr14	33792601	33792837	Exc
ZOOHAR.147;2XHAR.122	chr14	33792601	33792837	Inh
ZOOHAR.147;2XHAR.122	chr14	33792601	33792837	Astro
ZOOHAR.148;2XHAR.413	chr20	53003720	53003856	Exc
ZOOHAR.148;2XHAR.413	chr20	53003720	53003856	Astro
ZOOHAR.157	chr2	74529451	74529502	Exc
ZOOHAR.157	chr2	74529451	74529502	Inh
ZOOHAR.162	chr10	1667624	1667705	Inh
ZOOHAR.162	chr10	1667624	1667705	Astro
ZOOHAR.162	chr10	1667624	1667705	Peri
ZOOHAR.162	chr10	1667624	1667705	OPC
ZOOHAR.167;2XHAR.384	chr11	128476960	128477057	Exc
ZOOHAR.167;2XHAR.384	chr11	128476960	128477057	Inh
ZOOHAR.169	chr3	50381521	50381623	Exc
ZOOHAR.169	chr3	50381521	50381623	Inh
ZOOHAR.171	chr3	170953897	170954119	Astro
ZOOHAR.171	chr3	170953897	170954119	Oligo
ZOOHAR.179;2XHAR.383;HAR6	chr16	78325328	78325746	Exc
ZOOHAR.179;2XHAR.383;HAR6	chr16	78325328	78325746	Inh
ZOOHAR.179;2XHAR.383;HAR6	chr16	78325328	78325746	Astro
ZOOHAR.185	chr3	29427580	29427653	Exc
ZOOHAR.185	chr3	29427580	29427653	Inh
ZOOHAR.194	chr7	132112792	132112884	Exc
ZOOHAR.194	chr7	132112792	132112884	Inh
ZOOHAR.198	chr4	151583497	151583665	Exc
ZOOHAR.200	chr17	2983230	2983315	Astro
ZOOHAR.200	chr17	2983230	2983315	VLMC
ZOOHAR.200	chr17	2983230	2983315	Peri
ZOOHAR.200	chr17	2983230	2983315	Oligo
ZOOHAR.201	chr1	3169939	3170064	Astro
ZOOHAR.201	chr1	3169939	3170064	VLMC
ZOOHAR.203	chr5	107147678	107147809	Exc
ZOOHAR.203	chr5	107147678	107147809	Astro
ZOOHAR.212	chr1	46278109	46278161	Exc
ZOOHAR.212	chr1	46278109	46278161	Inh
ZOOHAR.216	chr2	163800576	163801324	Astro
ZOOHAR.216	chr2	163800576	163801324	VLMC
ZOOHAR.216	chr2	163800576	163801324	Oligo
ZOOHAR.216	chr2	163800576	163801324	OPC
ZOOHAR.217;2XHAR.186;HAR33	chr22	46845334	46845468	Exc
ZOOHAR.217;2XHAR.186;HAR33	chr22	46845334	46845468	Inh
ZOOHAR.219;2XHAR.415	chr11	128683952	128684040	Exc
ZOOHAR.219;2XHAR.415	chr11	128683952	128684040	Endo
ZOOHAR.219;2XHAR.415	chr11	128683952	128684040	Micro
ZOOHAR.224;2XHAR.62	chr11	118925621	118925731	Exc
ZOOHAR.224;2XHAR.62	chr11	118925621	118925731	Inh
ZOOHAR.228	chr4	86778461	86778532	Astro
ZOOHAR.228	chr4	86778461	86778532	VLMC
ZOOHAR.228	chr4	86778461	86778532	Oligo
ZOOHAR.233	chr9	2081746	2081802	Exc
ZOOHAR.233	chr9	2081746	2081802	Inh
ZOOHAR.237	chr9	8863199	8863282	Astro
ZOOHAR.237	chr9	8863199	8863282	Oligo
ZOOHAR.239	chr12	16084021	16084145	Exc
ZOOHAR.247	chr5	61737786	61738336	Inh
ZOOHAR.252	chr13	76592553	76592726	Exc
ZOOHAR.252	chr13	76592553	76592726	Micro
ZOOHAR.259	chr1	57162779	57162857	Inh
ZOOHAR.259	chr1	57162779	57162857	Astro
ZOOHAR.259	chr1	57162779	57162857	Peri
ZOOHAR.259	chr1	57162779	57162857	OPC
ZOOHAR.261	chr20	43372339	43372456	Exc
ZOOHAR.261	chr20	43372339	43372456	Inh
ZOOHAR.277	chr1	44252362	44252762	Exc
ZOOHAR.277	chr1	44252362	44252762	Inh
ZOOHAR.278	chr9	8784055	8784225	Exc
ZOOHAR.278	chr9	8784055	8784225	Inh
ZOOHAR.281;2XHAR.319	chr2	21519553	21519636	Exc
ZOOHAR.281;2XHAR.319	chr2	21519553	21519636	Inh
ZOOHAR.284	chr3	62504670	62504843	Exc
ZOOHAR.284	chr3	62504670	62504843	Inh
ZOOHAR.295	chr8	115702438	115702753	Exc
ZOOHAR.295	chr8	115702438	115702753	Inh
ZOOHAR.298;HAR201	chr10	16612592	16612675	Exc
ZOOHAR.303	chr16	52708031	52708347	Exc
ZOOHAR.303	chr16	52708031	52708347	Inh
ZOOHAR.307	chr20	50510350	50510419	Exc
ZOOHAR.309	chr12	79687956	79688126	Astro

### Sheet: zooHAR_adultheart
ID	chr	start	end	Type
ZOOHAR.133	chr5	107116971	107117045	Ventricular cardiomyocyte
ZOOHAR.182	chr1	87356242	87356501	Ventricular cardiomyocyte

### Sheet: zooCHAR_fetalbrain
ID	chr	start	end	Type
ZOOCHAR.103	chr13	71602323	71602625	MGE-IPC3, nIN4
ZOOCHAR.114	chr5	24714228	24714325	IN-CTX-CGE1, nIN4
ZOOCHAR.128	chr7	115655374	115655924	MGE-IPC3, nIN4
ZOOCHAR.13	chr3	60899192	60899395	IPC-nEN3
ZOOCHAR.130	chr11	127263930	127264033	IN-STR
ZOOCHAR.136	chr18	37307325	37307477	IPC-nEN3
ZOOCHAR.140	chr1	7558847	7558911	IPC-nEN3
ZOOCHAR.141	chr5	94833441	94834161	EN-V1-3
ZOOCHAR.20	chr3	148246418	148246561	MGE-IPC3
ZOOCHAR.28	chr8	21096595	21096645	MGE-IPC3
ZOOCHAR.39	chr15	96802713	96802869	MGE-IPC3, nIN4
ZOOCHAR.46	chr10	76523865	76524295	vRG
ZOOCHAR.57	chr9	74421962	74422021	Choroid
ZOOCHAR.65	chr15	53233946	53234095	Choroid
ZOOCHAR.76	chr21	15524974	15525090	IN-STR, Choroid
ZOOCHAR.84	chr8	129085312	129085429	MGE-IPC3, nIN4
ZOOCHAR.87	chr4	27254066	27254172	vRG
ZOOCHAR.95	chr9	14098048	14098231	vRG
ZOOCHAR.99	chr2	157149237	157149826	MGE-IPC3, nIN4

### Sheet: zooCHAR_adultbrain
ID	chr	start	end	Type
ZOOCHAR.5	chr20	23996113	23996167	Exc
ZOOCHAR.5	chr20	23996113	23996167	Inh
ZOOCHAR.18	chr5	164532686	164533003	Exc
ZOOCHAR.21	chr14	85533084	85533139	Exc
ZOOCHAR.21	chr14	85533084	85533139	Inh
ZOOCHAR.25	chr4	23965793	23966065	Exc
ZOOCHAR.25	chr4	23965793	23966065	Inh
ZOOCHAR.38	chr3	174060672	174060725	Exc
ZOOCHAR.38	chr3	174060672	174060725	Inh
ZOOCHAR.46	chr10	76523865	76524295	Astro
ZOOCHAR.46	chr10	76523865	76524295	Peri
ZOOCHAR.51	chr5	11165755	11165834	Astro
ZOOCHAR.51	chr5	11165755	11165834	VLMC
ZOOCHAR.51	chr5	11165755	11165834	Oligo
ZOOCHAR.63	chr5	118450461	118450539	Astro
ZOOCHAR.66	chr11	78962150	78962404	Astro
ZOOCHAR.67	chr14	33643101	33643347	Inh
ZOOCHAR.67	chr14	33643101	33643347	Astro
ZOOCHAR.76	chr21	15524974	15525090	Exc
ZOOCHAR.76	chr21	15524974	15525090	Inh
ZOOCHAR.80	chr9	34522854	34522936	Exc
ZOOCHAR.80	chr9	34522854	34522936	Inh
ZOOCHAR.85	chr1	199243452	199243591	Astro
ZOOCHAR.85	chr1	199243452	199243591	VLMC
ZOOCHAR.85	chr1	199243452	199243591	Oligo
ZOOCHAR.89	chr1	63073350	63073592	Inh
ZOOCHAR.89	chr1	63073350	63073592	Astro
ZOOCHAR.91	chr14	33715025	33715166	Inh
ZOOCHAR.91	chr14	33715025	33715166	Astro
ZOOCHAR.95	chr9	14098048	14098231	Inh
ZOOCHAR.101	chr1	101106000	101106109	Inh
ZOOCHAR.101	chr1	101106000	101106109	Astro
ZOOCHAR.101	chr1	101106000	101106109	Peri
ZOOCHAR.106	chr11	82374230	82374340	Exc
ZOOCHAR.106	chr11	82374230	82374340	Inh
ZOOCHAR.107	chr5	102623778	102623954	Exc
ZOOCHAR.107	chr5	102623778	102623954	Inh
ZOOCHAR.112	chr1	87642833	87643234	Astro
ZOOCHAR.112	chr1	87642833	87643234	VLMC
ZOOCHAR.112	chr1	87642833	87643234	Peri
ZOOCHAR.119	chr13	54194579	54194696	Exc
ZOOCHAR.119	chr13	54194579	54194696	Inh
ZOOCHAR.125	chr7	97006427	97006488	Exc
ZOOCHAR.125	chr7	97006427	97006488	Inh
ZOOCHAR.127	chr5	134527594	134527697	Exc
ZOOCHAR.127	chr5	134527594	134527697	Inh
ZOOCHAR.130	chr11	127263930	127264033	Exc
ZOOCHAR.130	chr11	127263930	127264033	Inh
ZOOCHAR.136	chr18	37307325	37307477	Exc
ZOOCHAR.136	chr18	37307325	37307477	Inh
ZOOCHAR.140	chr1	7558847	7558911	Exc
ZOOCHAR.140	chr1	7558847	7558911	Inh

### Sheet: zooCHAR_adultheart
ID	chr	start	end	Type
ZOOCHAR.80	chr9	34522854	34522936	Ventricular cardiomyocyte
ZOOCHAR.112	chr1	87642833	87643234	Ventricular cardiomyocyte
